# A glyoxal sensing *Pseudomonas aeruginosa* transcription factor enables lung infection

**DOI:** 10.64898/2026.09.20.752901

**Authors:** Christopher J. Corcoran, David G. Glanville, Bonnie Cuthbert, Rodger de Miranda, Jocelin Martinez, Johnathan D. Keith, Peter Prevelige, Susan E. Birket, Celia W. Goulding, Andrew T. Ulijasz

## Abstract

Aldehydes are a class of normally unwanted toxic electrophilic compounds that mainly arise from oxidation of glucose, lipids or DNA. However, it has recently come to light that they can also be weaponized by professional phagocytes to kill engulfed bacteria. How microbes subvert these assaults remains largely enigmatic. Here we describe the function, atomic structure and mechanism of the first bacterial transcription factor able to directly sense the dicarbonyl glyoxal (GO), which we aptly named the <u>Glyo</u>xal <u>R</u>egulator (GloR, from *Pseudomonas aeruginosa*PAO1), We show that GloR directly senses GO through a reversible cysteine modification that results in its binding to a conserved DNA regulatory motif (a *glo box*), which then triggers a transcriptional activation of a defined set of genes to help counter GO toxicity and enable acute lung infection. Despite substantial evolutionary divergence, when unmodified *gloR* and a *glo box*-regulated reporter were transferred into *E. coli*, a strikingly tight GO-specific regulation was maintained, suggesting this system could be readily transferred between unrelated microbial species. As homologs of GloR were identified in diverse bacterial species we anticipate its use to be widespread in both pathogens and environmental bacteria. Taken together, we present the first *bona fide* bacterial aldehyde regulator which senses host GO to enable survival during infection.

**Significance Statement:** Aldehydes are weaponized by the immune system to eliminate bacterial pathogens, yet little is understood about how pathogens sense and respond to these toxic metabolites. Here we describe GloR from the Gram-negative pathogen *Pseudomonas aeruginosa*, the archetype for a novel family of LysR-type transcription factors which respond specifically to the aldehyde glyoxal (GO). Through a reversible modification mechanism, GloR specifically senses GO using a conserved cysteine (C191) ligand binding pocket residue to enable the GO response. We show GloR and C191 are required for *P. aeruginosa* infection in a rat lung model of pneumonia. GloR homologs were identified in diverse bacterial species, suggesting its relevance in nature is widespread. This work paves the way to identify other bacterial sensory systems that responded to environmental aldehydes.

---

**Keywords:** Aldehydes, transcription factor, infection, *Pseudomonas aeruginosa*, regulation.
