## Supplementary material for "A glyoxal sensing *Pseudomonas aeruginosa* transcription factor enables lung infection": Dataset 3 Strains, plasmids and primers

### Sheet: Strains
Strain	Description	Reference
DH5α	Standard E. coli cloning strain	Lab stock
T7 express lysYi/q	E. coli strain for recombinant protein expression	NEB
Clean Genome T7 ΔrecA	E. coli strain for recombinant protein expression.	Scarab Genomics
MPAO1	WT lab strain	PMID: 14617778
MPAO1 ΔarqI-gloA2	Markerless deletion of the arqI-gloA2 operon	arqI Paper
MPAO1 ΔgloR	Markerless deletion of gloR	This work
MPAO1 ΔgloR::gloR-FLAG WT	In cis native-locus gloR complement	This work
MPAO1 ΔgloR::gloR-FLAG D97A	In cis native-locus gloR complement	This work
MPAO1 ΔgloR::gloR-FLAG H126A	In cis native-locus gloR complement	This work
MPAO1 ΔgloR::gloR-FLAG F187A	In cis native-locus gloR complement	This work
MPAO1 ΔgloR::gloR-FLAG C191A	In cis native-locus gloR complement	This work
MPAO1 ΔgloR::gloR-FLAG C191S	In cis native-locus gloR complement	This work
MPAO1 ΔgloR::gloR-FLAG C191D	In cis native-locus gloR complement	This work
MPAO1 ΔgloR::gloR-FLAG H192A	In cis native-locus gloR complement	This work
MPAO1 ΔgloR::gloR-FLAG Y193A	In cis native-locus gloR complement	This work
MPAO1 ΔgloR::gloR-FLAG Y193A	In cis native-locus gloR complement	This work
MPAO1 ΔgloR::gloR-FLAG Y217A	In cis native-locus gloR complement	This work

### Sheet: Plasmids
Plasmid	Description	Reference
pMMB67EH-FLAG	pMMB67EH with enhanced RBS and integrated FLAG tag.	arqI paper
pMMB67EH-GloR-FLAG	IPTG-inducible expression of FLAG-tagged GloR	This work
pE-SUMO	Protein expression plasmid with N-terminal SUMO tag.	Life Sensors Inc.
pE-SUMO-GloR	GloR expression plasmid with N-terminal SUMO tag	This work
pSX2	Protein expression vector	Scarab Genomics
pSX2-SUMO2	Protein expression vector with 6X-His SUMO-tag and KFS sequence for increased translation efficiency	This work
pSX2-SUMO2-gloR-LBD	Protein expression vector for expression of 6X-His SUMO-tagged GloR-LBD	This work
pSX2-SUMO2-gloR-LBD C191S	Protein expression vector for expression of 6X-His SUMO-tagged GloR-LBD C191 mutant	This work
pEX18-Gm	Suicide vector for introducing markerless chromosomal mutations. Gm resistant.	PMID: 9661666
pEX18-Gm-gloR	Suicide vector for deletion of gloR	This work
pEX18-Gm-gloR-FLAG WT	Suicide vector for creation of in cis native-locus complement	This work
pEX18-Gm-gloR-FLAG D97A	Suicide vector for creation of in cis native-locus complement	This work
pEX18-Gm-gloR-FLAG H126A	Suicide vector for creation of in cis native-locus complement	This work
pEX18-Gm-gloR-FLAG F187A	Suicide vector for creation of in cis native-locus complement	This work
pEX18-Gm-gloR-FLAG C191A	Suicide vector for creation of in cis native-locus complement	This work
pEX18-Gm-gloR-FLAG C191S	Suicide vector for creation of in cis native-locus complement	This work
pEX18-Gm-gloR-FLAG C191D	Suicide vector for creation of in cis native-locus complement	This work
pEX18-Gm-gloR-FLAG H192A	Suicide vector for creation of in cis native-locus complement	This work
pEX18-Gm-gloR-FLAG Y193A	Suicide vector for creation of in cis native-locus complement	This work
pEX18-Gm-gloR-FLAG Y217A	Suicide vector for creation of in cis native-locus complement	This work
pCG-VmS	Fluorescent reporter vector. Constitutive sfGFP with MCS for mScarlet-I transcriptional reporters.	Dual reporter paper
pCG-ParqI-gloA2-mS	mScarlet-I expression driven by ParqI-gloA2 promoter. Derived from pCG-VmS.	arqI Paper
pCG-PPA1412-mS	mScarlet-I expression driven by PPA1412 promoter. Derived from pCG-VmS.	This work
pCG-PPA2204-mS	mScarlet-I expression driven by PPA2204 promoter. Derived from pCG-VmS.	This work
pCG-PPA4195-mS	mScarlet-I expression driven by PPA4195 promoter. Derived from pCG-VmS.	This work
pCG-ParqI-gloA2-Perfect-mS	mScarlet-I expression driven by ParqI-gloA2 promoter with Perfect GloR Binding Site. Derived from pCG-VmS.	This work
pCG-ParqI-gloA2-Scramble-mS	mScarlet-I expression driven by ParqI-gloA2 promoter with scrambled GloR binding site. Derived from pCG-VmS.	This work

### Sheet: Primers
Description	Oligo Name	Nucleotide Sequence (5'->3')
To construct pEX18Gm-gloR	gloR-up-F	CGGGTACCGAGCTCGCTGCGTCCGTGCTGCATC
	gloR-up-R	GTTCGTTGGCGTCAGTCGGCGAGTTTCACATCATTCTCTTTAAGTGAG
	gloR-down-F	GCCGACTGACGCCAACGAA
	gloR-down-R	CTATGACCATGATTACGCTGCTCGTCGATGGCCAG
To construct pEX18Gm-gloR-FLAG	gloR-FLAG-R	TCATTTGTCGTCGTCGTCTTTGTAATCGCTTCCGTCGGCGCCGATGCTGTCG
	gloR-FLAG-F	GCGATTACAAAGACGACGACGACAAATGACGCCAACGAACGATGCCGC
Site Directed Mutagenesis of GloR	gloR-D97A-F	GCACTGGCCGTGGCCCTGGCCAATC
	gloR-D97A-R	GGCCACGGCCAGTGCGCCGACCCG
	gloR-H126A-F	CCGGAGGCTTCGCTGCTGCTCGAG
	gloR-H126A-R	CAGCGAAGCCTCCGGGCGGATGTGC
	gloR-F187A-F	ACTCTATGTGGCAGGCCACACTTGCCACTAC
	gloR-F187A-R	AAGTGTGGCCTGCCACATAGAGTTCGAGGCC
	gloR-C191A-F	CCACACTGCCCACTACCGCCGCCAG
	gloR-C191A-R	GGTAGTGGGCAGTGTGGCCGAACAC
	gloR-C191S-F	GGCCACACTTCCCACTACCGCCGCCAGG
	gloR-C191S-R	CGGTAGTGGGAAGTGTGGCCGAACACACATAG
	gloR-C191D-F	CGGCCACACTGACCACTACCGCCGCCAGGTC
	gloR-C191D-R	GGCGGTAGTGGTCAGTGTGGCCGAACACATA
	gloR-H192A-F	ACTTGCGCCTACCGCCGCCAGGTCG
	gloR-H192A-R	GCGGTAGGCGCAAGTGTGGCCGAAC
	gloR-Y193A-F	TGCCACGCCCGCCGCCAGGTCGACC
	gloR-Y193A-R	GCGGCGGGCGTGGCAAGTGTGGCCG
	gloR-Y217A-F	AATCGAGTCCGCACCGAGCCTCTTCGCCTGC
	gloR-Y217A-R	AGAGGCTCGGTGCGGACTCGATTTCCAGGGT
To sequence gloR locus	gloR-check-F	AGCCGGAACGACAGCAGC
	gloR-check-R	TCCAGGCCCAGGTAATCGC
To construct pMMB67EH-GloR-FLAG	SphI-GloR-F1	CATGAAACTCTCTCAACTCGGATTCTTCTG
	SphI-GloR-F2	AAACTCTCTCAACTCGGATTCTTCTG
	BamHI-GloR-R1	GATCCGTCGGCGCCGATGCTGTC
	BamHI-GloR-R2	CGTCGGCGCCGATGCTGTC
To construct pE-SUMO-GloR	BsaI-GloR-F1	AGGTAGCGGAGGTGGAGTGAAACTCTCTCAACTCGGATTC
	BsaI-GloR-F1	CTAGTCAGTCGGCGCCGATGC
	BsaI-GloR-R1	AGCGGAGGTGGAGTGAAACTCTCTCAACTCGGATTC
	BsaI-GloR-R2	TCAGTCGGCGCCGATGC
To construct pSX2-SUMO2	NdeI-KFS-6xHis-SUMO-F1	TATGGTCAAGTTCTCACATCACCATCATCATCACGGGTC
	NdeI-KFS-6xHis-SUMO-F2	TGGTCAAGTTCTCACATCACCATCATCATCACGGGTC
	SacI-KFS-6xHis-SUMO-R1	AGCTCCCTCTAGTGAGACCGGTACC
	SacI-KFS-6xHis-SUMO-R2	CCCTCTAGTGAGACCGGTACC
To construct pSX2-GloR-LBD	BsaI-gloR-LBD-F1	AGGTAGCGGAGGTGGAGCGCACGGCGCGCTAC
	BsaI-gloR-LBD-F2	AGCGGAGGTGGAGCGCACGGCGCGCTAC
	BsaI-gloR-LBD-R1	CTAGTCAGTCGGCGCCGATGC
	BsaI-gloR-LBD-R2	TCAGTCGGCGCCGATGC
To construct pCG-PPA1412-mS	BamHI-PPA1412-F	CGGCGGGGATCCCTTCCTCGGCGACCGCC
	HindIII-PPA1412-R	CGGCGGAAGCTTGTGCGGATTCCTGCCGGG
To construct pCG-PPA2204-mS	BamHI-PPA2204-F	CGGCGGGGATCCCGGAAGCCCTGCGGATC
	HindIII-PPA2204-R	CGGCGGAAGCTTGAAAGTTCCAGCTCCTTGTCG
To construct pCG-PPA4195-mS	BamHI-PPA4195-F	CGGCGGGGATCCGAAGTGGCATAGTTTGATATCTCATATG
	HindIII-PPA4195-R	CGGCGGAAGCTTGATGGGTATCTCGCGGAGG
To construct pCG-ParqI-gloA2-Perfect-mS	ParqI-gloA2-Perfect	CGGCGGGGATCCGCAGAAGAATCCGAGTTGAGAGAGTTTCACATCATTCTCTTTAAGTGAGCGATTTGCTAATTATTAATTACTTTTAATGAGTAAAAGGCCACCCTAGCATGGACCTCGCGATCGCTTCCAACCCCATTTCACGAGGAAAGATTCCAAGCTTCGGCGG
To construct pCG-ParqI-gloA2-Scramble-mS	ParqI-gloA2-Scramble	CGGCGGGGATCCGCAGAAGAATCCGAGTTGAGAGAGTTTCACATCATTCTCTTTAAGTGAGCGATTTGCGTCGGATTTCGGCCTTTTAATGAGTAAAAGGCCACCCTAGCATGGACCTCGCGATCGCTTCCAACCCCATTTCACGAGGAAAGATTCCAAGCTTCGGCGG
Primers/oligos for EMSA and Fluorescence Polarization probes
Oligo Name	Modification	Nucleotide Sequence (5'->3')
6FAM-ParqI-gloA2-F	6-FAM	AGCAGAAGAATCCGAGTTGAGAG
ParqI-gloA2-F		AGCAGAAGAATCCGAGTTGAGAG
ParqI-gloA2-R		GGAATCTTTCCTCGTGAAATGGG
ParqI-gloA2-1-R		AATCAATAATCAGCAAATCGCTCACTTAAAG
6FAM-ParqI-gloA2-2	6-FAM	ACTTTTAATGAGTAAAAGGCCACCCTAGCATGGACCCGCGATCGTCTTCCAACCCCATTTCACGAGGAAAGATTCC
ParqI-gloA2-2		ACTTTTAATGAGTAAAAGGCCACCCTAGCATGGACCCGCGATCGTCTTCCAACCCCATTTCACGAGGAAAGATTCC
ParqI-gloA2-2-RC		GGAATCTTTCCTCGTGAAATGGGGTTGGAAGACGATCGCGGGTCCATGCTAGGGTGGCCTTTTACTCATTAAAAGT
ParqI-gloA2-2-Scramble		CAGGGGCCGTCTGCCCCTTAACAAAGCTACGTTCAAATATCGATGAGGAACCAAAACGGGACATCTTCCCTCGGAA
ParqI-2-gloA2-Scramble-RC		TTCCGAGGGAAGATGTCCCGTTTTGGTTCCTCATCGATATTTGAACGTAGCTTTGTTAAGGGGCAGACGGCCCCTG
6-FAM-ParqI-gloA2-3	6-FAM	TAGTTGAGAGAGTTTCACATCATTCTCTTTAAGTGAGCGATTTGCTGATTATTACTT
ParqI-gloA2-3		TAGTTGAGAGAGTTTCACATCATTCTCTTTAAGTGAGCGATTTGCTGATTATTACTT
ParqI-gloA2-3-RC		AAGTAATAATCAGCAAATCGCTCACTTAAAGAGAATGATGTGAAACTCTCTCAACTA
ParqI-gloA2-3-Scramble		GCTGGTCTCTCTGGGACACGACGGAGAGGGCCTGTCTATCGGGTAGTCGGCGGCAGG
ParqI-gloA2-3-Scramble-RC		CCTGCCGCCGACTACCCGATAGACAGGCCCTCTCCGTCGTGTCCCAGAGAGACCAGC
6-FAM-ParqI-gloA2-4	6-FAM	TGAGTTGAGAGAGTTTCACATCATTCTCT
ParqI-gloA2-4		TGAGTTGAGAGAGTTTCACATCATTCTCT
ParqI-gloA2-4-RC		AGAGAATGATGTGAAACTCTCTCAACTCA
ParqI-gloA2-4-Scramble		GTCTGGTCTCTCTGGGACACGACGGAGAG
ParqI-gloA2-4-Scramble-RC		CTCTCCGTCGTGTCCCAGAGAGACCAGAC
6-FAM-ParqI-gloA2-5	6-FAM	TAAGTGAGCGATTTGCTGATTATTGATT
ParqI-gloA2-5		TAAGTGAGCGATTTGCTGATTATTGATT
ParqI-gloA2-5-RC		AATCAATAATCAGCAAATCGCTCACTTA
ParqI-gloA2-5-Scramble		GCCTGTCTATCGGGTAGTCGGCGGTCGG
ParqI-gloA2-5-Scramble-RC		CCGACCGCCGACTACCCGATAGACAGGC
6-FAM-ParqI-gloA2-FP	6-FAM	ATCATTCTCTTTAAGTGAGCGATTTGCTGATTATTGATT
ParqI-gloA2-FP-RC		AATCAATAATCAGCAAATCGCTCACTTAAAGAGAATGAT
6FAM-PPA1412-F	6-FAM	CTTCCTCGGCGACCGCC
PPA1412-F		CTTCCTCGGCGACCGCC
PPA1412-R		GTGCGGATTCCTGCCGGG
6FAM-PPA2204-F	6-FAM	GGAAGCCCTGCGGATCATG
PPA2204-F		GGAAGCCCTGCGGATCATG
PPA2204-R		GAAAGTTCCAGCTCCTTGTCGG
6FAM-PPA4195-F	6-FAM	AAGTGGCATAGTTTGATATCTCATATG
PPA4195-F		AAGTGGCATAGTTTGATATCTCATATG
PPA4195-R		GATGGGTATCTCGCGGAGG
L.m-PpflBA-F		AGGGGGCGATTTGAAATGGTACA
L.m-PpflBA-R		ATTCTCGAGCGTGCTTTTTTGAGC
6FAM-ParqI-gloA2-Perfect	6-FAM	CATCATTCTCTTTAAGTGAGCGATTTGCTAATTATTAATTACTTT
ParqI-gloA2-Perfect		CATCATTCTCTTTAAGTGAGCGATTTGCTAATTATTAATTACTTT
ParqI-gloA2-Perfect-RC		AAAGTAATTAATAATTAGCAAATCGCTCACTTAAAGAGAATGATG
6FAM-ParqI-gloA2-Scramble	6-FAM	CATCATTCTCTTTAAGTGAGCGATTTGCGTCGGATTTCGGCCTTT
ParqI-gloA2-Scramble		CATCATTCTCTTTAAGTGAGCGATTTGCGTCGGATTTCGGCCTTT
ParqI-gloA2-Scramble-RC		AAAGGCCGAAATCCGACGCAAATCGCTCACTTAAAGAGAATGATG
